# Helicity of a tardigrade disordered protein promotes desiccation tolerance

**DOI:** 10.1101/2023.07.06.548010

**Authors:** Sourav Biswas, Edith Gollub, Feng Yu, Garrett Ginell, Alex Holehouse, Shahar Sukenik, Thomas C. Boothby

## Abstract

In order to survive extreme drying (anhydrobiosis), many organisms, spanning every kingdom of life, accumulate intrinsically disordered proteins (IDPs). For decades, the ability of anhydrobiosis-related IDPs to form transient amphipathic helices has been suggested to be important for promoting desiccation tolerance. However, evidence empirically supporting the necessity and/or sufficiency of helicity in mediating anhydrobiosis is lacking. Here we demonstrate that the linker region of CAHS D, a desiccation-related IDP from tardigrades that contains significant helical structure, is the protective portion of this protein. Perturbing the sequence composition and grammar of the linker region of CAHS D, through the insertion of helix-breaking prolines, modulating the identity of charged residues, sequence scrambling, or replacement of hydrophobic amino acids with serine or glycine residues results in variants with different degrees of helical structure. Importantly, the resulting helicity of these variants generated through similar helix breaking modalities correlates strongly with their ability to promote desiccation tolerance, providing direct evidence that helical structure is necessary for robust protection conferred by this desiccation-related IDP. However, correlation of protective capacity and helical content in variants generated through different helix perturbing modalities do not show as strong a trend, suggesting that while helicity is important it is not the only property that makes a protein protective during desiccation. These results provide direct evidence for the decades old theory that helicity of desiccation-related IDPs is linked to their anhydrobiotic capacity.
