## Supplementary material for "Helicity of a tardigrade disordered protein promotes desiccation tolerance": File S3: PD50 %helicity helicl content.csv

	Figure 3A
		- CAHS D w/ Ash1 LR			+ CAHS D w/ Ash1 LR
	Residue Number	Mean	SD	N
	227	0.025807	0.003286	3
	90	0.184236	0.044019	3
	105	0.079717	0.007591	3
	32	0.21355	0.048566	3
	332	0.009275	0.000123	3
	227	0.05799333	0.00171471	3
					Mean	SD	N
	227				0.025807	0.003286	3
	90				0.184236	0.044019	3
	105				0.079717	0.007591	3
	32				0.21355	0.048566	3
	332				0.009275	0.000123	3
	227				0.2818	0.015269	3
	227				0.05799333	0.00171471	3
	Figure 3D
			PD 50 (mM)
		% Helicity	Mean	SD	N
	CAHS D	32.1	0.025807	0.003286	3
	N-terminus	10	0.184236	0.044019	3
	LR	43.7	0.079717	0.007591	3
	C-terminus	40	0.21355	0.048566	3
	2X LR	31.6	0.009275	0.000123	3
	Ash1 LR	1.6	0.2818	0.015269	3
	Scramble_1	14.2	0.057993	0.001715	3
	Figure 3F
			PD 50 (mM)
		Helical Content (% helicity * length)	Mean	SD	N
	CAHS D	72.867	0.025807	0.003286	3
	N-terminus	9	0.184236	0.044019	3
	LR	45.885	0.079717	0.007591	3
	C-terminus	12.8	0.21355	0.048566	3
	2X LR	105.6	0.009275	0.000123	3
	Ash1 LR	3.632	0.2818	0.015269	3
	Scramble_1	32.234	0.057993	0.001715	3
	Figure 4E
			PD 50 (mM)
		Helical Content (% helicity * length)	Mean	SD	N
	CAHS D	72.867	0.025807	0.003286	3
	FL_LR_P	6.356	0.172033	0.004609	3
	LR	45.885	0.079717	0.007591	3
	LR_P	2.73	0.1124	0.009513	3
	Figure 5E
			PD 50 (mM)
		Helical Content (% helicity * length)	Mean	SD	N
	LR	45.885	0.079717	0.007591	3
	LR_KtoR	41.475	0.097757	0.01408	3
	LR_RtoK	19.11	0.194633	0.005354	3
	LR_DtoE	31.71	0.153367	0.009794	3
	LR_EtoD	7.98	0.388218	0.01769	3
	Figure 6E
			PD 50 (mM)
		Helical Content (% helicity * length)	Mean	SD	N
	CAHS D	72.867	0.025807	0.003286	3
	FL_LR_NH	2.724	0.1049	0.007467	3
	LR	45.885	0.079717	0.007591	3
	LR_NH	1.05	0.2732	0.026075	3
	Figure 7A
			PD 50 (mM)
		Helical Content (% helicity * length)	Mean	SD	N
	CAHS D	72.867	0.025807	0.003286	3
	Scramble_1	32.234	0.057993	0.001715	3
	FL_LR_NH	2.724	0.1049	0.007467	3
	FL_LR_P	6.356	0.172033	0.004609	3
	Figure 7B
			PD 50 (mM)
		Helical Content (% helicity * length)	Mean	SD	N
	LR	45.885	0.079717	0.007591	3
	LR_NH	1.05	0.2732	0.026075	3
	LR_P	2.73	0.1124	0.009513	3
	LR_KtoR	41.475	0.097757	0.01408	3
	LR_RtoK	19.11	0.194633	0.005354	3
	LR_DtoE	31.71	0.153367	0.009794	3
	LR_EtoD	7.98	0.388218	0.01769	3
	Figure 7C
			PD 50 (mM)
		Helical Content (% helicity * length)	Mean	SD	N
	CAHS D	72.867	0.025807	0.003286	3
	Scramble_1	32.234	0.057993	0.001715	3
	LR	45.885	0.079717	0.007591	3
	LR_NH	1.05	0.2732	0.026075	3
	LR_P	2.73	0.1124	0.009513	3
	LR_KtoR	41.475	0.097757	0.01408	3
	LR_RtoK	19.11	0.194633	0.005354	3
	LR_DtoE	31.71	0.153367	0.009794	3
	LR_EtoD	7.98	0.388218	0.01769	3
	FL_LR_NH	2.724	0.1049	0.007467	3
	FL_LR_P	6.356	0.172033	0.004609	3
