## Supplementary material for "Helicity of a tardigrade disordered protein promotes desiccation tolerance": File S3: Raw LDH protection data.csv

	CAHS D (% LDH Activity)
Concentration (mM)	Trial 1	Trial 2	Trial 3
0.7847655	87.096774	90.740741	86.206897
0.58857413	77.777778	83.333333	96.825397
0.39238275	96.923077	95.384615	92.424242
0.19619138	86.440678	85.245902	85.245902
0.07847655	74.137931	75	75.438596
0.03923828	55.932203	55.737705	55
0.01961914	39.2857143	44.4444444	35.7142857
0.00392383	10.1694915	8	11.7647059
0.00196191	5.45454545	5.66037736	3.84615385
0.00039238	1.2962963	2	3.92156863
	N-terminus (% LDH Activity)
Concentration (mM)	Trial 1	Trial 2	Trial 3
1.57107216	89.6551724	102.352941	95.2380952
1.04738144	88.372093	97.5609756	93.8271605
0.52369072	100	102.409639	97.5
0.20947629	43.902439	60.7594937	51.1904762
0.10473814	37.6470588	43.5294118	45.8823529
0.05236907	39.2857143	22.6190476	31.3253012
0.01047381	22.8915663	15.8536585	20.2380952
0.00523691	12.5	15.4761905	15.6626506
0.00104738	6.25	4.81927711	4.87804878
	LR (% LDH Activity)
Concentration (mM)	Trial 1	Trial 2	Trial 3
1.58477224	92.1348315	95.6989247	92.7710843
1.18857918	95.5555556	84.6153846	84.2696629
0.79238612	101.149425	97.6190476	100
0.39619306	97.6190476	82.1428571	85.1851852
0.15847722	86.5853659	83.5294118	83.1325301
0.07923861	47.3684211	53.5714286	48.8095238
0.03961931	19.047619	27.3809524	19.5121951
0.00792386	12.195122	10.5882353	10.5882353
0.00396193	10.5882353	8.13953488	9.52380952
0.00079239	6.32911392	8.64197531	7.5
	C-terminus (% LDH Activity)
Concentration (mM)	Trial 1	Trial 2	Trial 3
5.96370489	98.8372093	98.8372093	97.7272727
4.47277867	96	98.8372093	93.1818182
2.98185245	103.614458	103.614458	86.3013699
1.49092622	96.5517241	98.8636364	101.136364
0.59637049	87.2093023	90.6976744	82.1428571
0.29818524	71.2643678	81.3953488	48.1481481
0.14909262	35.2272727	40.2298851	43.373494
0.02981852	19.3181818	24.137931	17.4418605
0.01490926	9.30232558	17.0454545	16.6666667
0.00298185	8.13953488	11.3636364	8.13953488
	2X LR (% LDH Activity)
Concentration (mM)	Trial 1	Trial 2	Trial 3
0.39307692	65.3846154	78.2051282	83.75
0.26205128	80.5555556	70.8333333	45.9459459
0.13102564	75.9493671	83.5443038	56.9620253
0.05241026	82.7160494	67.0731707	69.1358025
0.02620513	90	85.5421687	98.7341772
0.01310256	78.75	72.8395062	73.75
0.00262051	4.87804878	5.06329114	4.70588235
0.00131026	6.09756098	6.41025641	5.06329114
0.00026205	3.94736842	5.06329114	3.84615385
	Ash1 LR (% LDH Activity)
Concentration (mM)	Trial 1	Trial 2	Trial 3
0.82919187	101.219512	95.1219512	96.7724557
0.6218939	100	85.8823529	94.9019608
0.41459593	104.285714	94.2857143	80.5970149
0.20729797	22.5	22.5	33.3333333
0.08291919	35.5555556	35.5555556	12.5
0.04145959	6.25	6.25	21.5189873
0.0207298	14.1176471	13.9240506	11.25
0.00414596	2.56410256	0.12345679	1.33333333
0.00207298	3.84615385	2.5	3.94736842
0.0004146	1.26582278	1.23287671	1.47058824
	Scramble_1 (% LDH Activity)
Concentration (mM)	Trial 1	Trial 2	Trial 3
0.7847655	90.4109589	89.0243902	100
0.58857413	90.1234568	92.7536232	97.0149254
0.39238275	91.1764706	82.4324324	89.0625
0.19619138	95.5223881	95.3846154	95.3125
0.07847655	70.7692308	73.6111111	73.6111111
0.03923828	28.7878788	24.1935484	23.4375
0.01961914	9.52380952	9.23076923	16.0714286
0.00392383	3.33333333	3.44827586	1.69491525
0.00196191	1.3559322	1.16666667	0.86206897
0.00039238	1.69491525	1.69491525	1.78571429
	Scramble_2 (% LDH Activity)
Concentration (mM)	Trial 1	Trial 2	Trial 3
0.35314448	46.5753425	46.3414634	51.4705882
0.19619138	26.8292683	36.7647059	26.9230769
0.07847655	52.238806	39.7260274	46.9135802
0.03923828	0.2739726	6.84931507	0.00246914
0.01961914	0.06557377	0.58823529	0.28169014
0.00392383	1.44927536	0.0952381	0.02325581
0.00196191	1.42857143	2.43902439	1.1627907
0.00039238	1.27659574	0.16666667	0.08695652
	FL_LR_P(% LDH Activity)
Concentration (mM)	Trial 1	Trial 2	Trial 3
0.77964351	97.6744186	90	90
0.58473263	92.2077922	93.902439	92
0.38982175	94.1176471	93.6708861	94.3661972
0.19491088	69.6202532	69.8630137	64.1975309
0.07796435	8.53658537	9.72222222	8.13953488
0.03898218	6.66666667	4.87804878	6.02409639
0.01949109	4.70588235	5.12820513	6.17283951
0.00389822	4.05405405	6.06060606	5.12820513
0.00194911	4.22535211	3.125	4.28571429
0.00038982	3.33333333	3.63636364	4
	LR_P(% LDH Activity)
Concentration (mM)	Trial 1	Trial 2	Trial 3
1.17301686	100	97.5	102.469136
0.78201124	97.1830986	93.2432432	95.890411
0.39100562	89.1304348	84.4444444	97.752809
0.15640225	55.0561798	51.1111111	55.2941176
0.07820112	44.2105263	46.1538462	44.0860215
0.03910056	29.6703297	29.8850575	27.9569892
0.00782011	20.6896552	21.686747	18.6046512
0.00391006	15	15.6626506	15.1162791
0.00078201	3.75	2.4691358	2.06185567
	FL_LR_NH(% LDH Activity)
Concentration (mM)	Trial 1	Trial 2	Trial 3
0.8049715	97.5609756	98.7654321	100
0.60372863	94.047619	97.6470588	91.4634146
0.40248575	92.8571429	98.8095238	100
0.20124288	84.5238095	90.3614458	85.3658537
0.08049715	37.3493976	44.5783133	40
0.04024858	19.047619	21.25	28.75
0.02012429	12.6760563	15.6626506	14.6666667
0.00402486	12.345679	8.5365854	14.6341463
0.00201243	7.5	7.3170732	8.5365854
0.00040249	1.3513514	3.8461538	3.8461538
	LR_NH(% LDH Activity)
Concentration (mM)	Trial 1	Trial 2	Trial 3
0.83469737	100	97.4683544	90.9090909
0.41734868	96.25	86.25	78.2051282
0.16693947	38.4615385	29.8701299	28.2051282
0.08346974	28.2051282	25	24.6753247
0.04173487	21.3333333	17.5675676	16.8831169
0.00834697	16.8831169	17.3333333	15.3846154
0.00417349	12.987013	13.5135135	12.6582278
0.0008347	10.8108108	10.1265823	9.45945946
	LR_KtoR(% LDH Activity)
Concentration (mM)	Trial 1	Trial 2	Trial 3
0.77182708	89.6551724	88.372093	92.8571429
0.38591354	88.6075949	93.8271605	82.278481
0.15436542	55.8823529	68.1818182	61.1940299
0.07718271	48.2758621	50.617284	45.7831325
0.03859135	15.3846154	15.625	15.3846154
0.00771827	15.1515152	13.3333333	13.1147541
0.00385914	8.10810811	4.28571429	5.71428571
0.00077183	2.43902439	3.37078652	3.61445783
	LR_RtoK (% LDH Activity)
Concentration (mM)	Trial 1	Trial 2	Trial 3
1.63560115	98.8764045	93.814433	100
1.22670086	95.6521739	98.9130435	94.6236559
0.81780057	91.2087912	100	100
0.40890029	83.1460674	88.6363636	81.1111111
0.16356011	43.956044	40.4494382	41.5730337
0.08178006	14.4444444	16.091954	16.8539326
0.04089003	5.7471264	4.5454545	2.1978022
0.00817801	4.5454545	4	2.4390244
0.004089	3.6585366	6.097561	4
0.0008178	5.4794521	5.5555556	5.5555556
	LR_DtoE (% LDH Activity)
Concentration (mM)	Trial 1	Trial 2	Trial 3
0.78800654	90.5882353	90.2439024	95.0617284
0.39400327	83.5294118	80	87.654321
0.15760131	45.2380952	53.6585366	54.8780488
0.07880065	8.3333333	9.5238095	10.3448276
0.03940033	2.3529412	3.5294118	3.7037037
0.00788007	2.2727273	8.3333333	9.7560976
0.00394003	6.741573	3.3333333	7.8651685
0.00078801	1.1764706	2.2988506	1.1764706
	LR_EtoD (% LDH Activity)
Concentration (mM)	Trial 1	Trial 2	Trial 3
0.81224739	89.8734177	101.219512	101.219512
0.4061237	59.5238095	59.7560976	65.8536585
0.16244948	31.3253012	19.7530864	20.9876543
0.08122474	42.6666667	42.6666667	49.3333333
0.04061237	7.0422535	9.5890411	9.4594595
0.00812247	9.4594595	8.1081081	19.7183099
0.00406124	8.974359	21.9178082	23.2876712
0.00081225	6.6666667	9.3333333	8
